# Ori-Finder-Arch: An Updated Web Server for the Annotation and Visualization of Archaeal Replication Origins

**DOI:** 10.64898/2026.08.15.744077

**Authors:** Zhisong You, Zetong Zhang, Hao Luo, Feng Gao

**Affiliations:** Department of Physics, School of Science, Tianjin University, Tianjin, 300072, China; State Key Laboratory of Synthetic Biology, Tianjin University, Tianjin, 300072, China; Frontiers Science Center for Synthetic Biology and Key Laboratory of Systems, Bioengineering (Ministry of Education), Tianjin University, Tianjin, 300072, China

**Keywords:** Archaea, DNA replication origin, Replication initiation protein, Z-curve method, Web server

## Abstract

Archaea are promising chassis organisms in biotechnology, and the accurate annotation of their chromosomal replication origins (*oriC*s) is the key to unlocking their full potential. However, the existing Ori-Finder 2 web server suffers from low accuracy, slow speed, and limited scalability. In this study, we present Ori-Finder-Arch, an updated web server for high-performance *oriC* prediction in archaea. This pipeline integrates HMMER-based replication initiation protein (RIP) annotation, refined consensus motif recognition, and GC profile-based DNA unwinding element (DUE) detection. On a benchmark set of experimentally validated *oriC*s, Ori-Finder-Arch achieved a recall of 95.6% and a precision of 86.0%, substantially outperforming Ori-Finder 2 (62.2% and 63.6%, respectively), while running 4.75 times faster and supporting diverse assembly levels. When applied to the available archaeal assemblies, it successfully annotated 17,472 *oriC*s. Meanwhile, the web server provides interactive visualizations at different levels. In conclusion, Ori-Finder-Arch offers an efficient, accurate, and user-friendly platform for advanced studies of archaeal DNA replication initiation and synthetic biology applications, and is freely available at https://tubic.org/Ori-Finder-Arch/ and https://tubic.tju.edu.cn/Ori-Finder-Arch/.
