## Supplementary material for "Ori-Finder-Arch: An Updated Web Server for the Annotation and Visualization of Archaeal Replication Origins": Comparison of prediction performance on the validated dataset

### Sheet: Description
Table S2
This supplementary table is organized into three sheets (2A-2C) and provides a manually curated benchmark dataset of experimentally verified archaeal replication origins (oriCs), additional oriC predictions from Ori-Finder 2 and Ori-Finder-Arch, and a per-organism performance summary. The benchmark dataset (Sheet 2A) comprises 45 oriCs from 19 archaeal strains compiled from the literature. Sheet …
Column Name	Description
Sheet 2A_Validated_Origins
Index	Unique identifier for each experimentally verified origin of replication (V0001-V0045).
Refseq	NCBI RefSeq accession number of the genome sequence record.
Organism	Scientific name of the archaeal strain.
Reported_Location	Approximate location of the oriC as reported in the original publication (e.g., “~800”).
Intergenic_Start	Start coordinate of the intergenic region containing the oriC (in base pairs).
Intergenic_End	End coordinate of the intergenic region containing the oriC (in base pairs).
oriC_Sequence	The nucleotide sequence of the experimentally validated replication origin.
oriC_Length	Length of the oriC sequence in base pairs.
Adjacent_RIP	Type of replication initiation protein (RIP) gene adjacent to the oriC: CDC6, WhiP, or None.
DoriC_12.0	Indicates whether the oriC is recorded in the DoriC 12.0 database (Yes/No).
DoriC_Accession	Unique identifier of the origin entry in the DoriC database (e.g., aORI10010076).
OriFinder2_Prediction	Prediction status by Ori-Finder 2 (BLAST‑free mode) for this oriC (Yes = correctly predicted).
OriFinderArch_Prediction	Prediction status by Ori-Finder-Arch (BLAST‑free mode) for this oriC (Yes = correctly predicted).
Year	Year of publication of the experimental validation.
PMID	PubMed unique identifier of the publication.
DOI	Digital Object Identifier of the publication.
Note	Additional comments (e.g., presence of tRNA or CRISPR elements within the oriC).
Sheet 2B_Additional_Predictions
Index	Unique identifier for each additional predicted origin (A0001-A0018).
Refseq	NCBI RefSeq accession number of the genome sequence record.
Organism	Scientific name of the archaeal strain.
Start	Start coordinate of the predicted oriC region (in base pairs).
End	End coordinate of the predicted oriC region (in base pairs).
DoriC_12.0	Indicates whether this region is recorded as an origin in DoriC 12.0 (Yes/No).
DoriC_Accession	Unique identifier of the origin entry in the DoriC database (e.g., aORI10010076).
OriFinder2_Prediction	Prediction status by Ori-Finder 2 (BLAST-free mode) for this candidate (Yes/No).
OriFinderArch_Prediction	Prediction status by Ori-Finder-Arch (BLAST‑free mode) for this candidate (Yes/No).
Sheet 2C_Performance_Summary
Organism	Scientific name of the archaeal strain.
Refseq	NCBI RefSeq accession number of the genome sequence record.
Num_Experimental_Origins	Total number of experimentally verified replication origins for this strain (from Sheet 2A).
OriFinder2_Predictions	Total number of origins predicted by Ori-Finder 2 (BLAST‑free mode) for this strain (including both true and false positives).
OriFinder2_TruePositives	Number of Ori-Finder 2 predictions that match an experimentally verified origin.
OriFinderArch_Predictions	Total number of origins predicted by Ori-Finder-Arch (BLAST‑free mode) for this strain.
OriFinderArch_TruePositives	Number of Ori-Finder-Arch predictions that match an experimentally verified origin.
Recall	(total true positives across all strains) / (total number of experimental origins) × 100%.
Precision	(total true positives) / (total predictions made by the tool) × 100%.

### Sheet: Sheet 2A_Validated_Origins
Index	Refseq	Organism	Reported_Location	Intergenic_Start	Intergenic_End	oriC_Sequence	oriC_Length	Adjacent_RIP	DoriC_12.0	DoriC_Accession	OriFinder2_Prediction	OriFinderArch_Prediction	Year	PMID	DOI	Note
V0001	NC_012726.1	Saccharolobus islandicus M.16.4	~800	2586640	847	TTTTTTTACAGTAAATTTCCTACGTTTCTGCATCATTATTATACCCTAATTCCCGCTCCTTTAATTTGTCTCTCTGTGAATTTCCTACGTTTCCAATGACAATCATTCCATTTTACGTTTTATCTAAATTATACAAACGTTTTTCTTTCTATATGGCCCAAACTAATTTTTCAGATGAAATTAGCAGTGTGTCACTTTAAAACTAGTATTACTTTGTGCAAGCGTATTACTTTGGGTGGAATATAGGGTATTTTAAGTAGAAAAACATTAGAAATTTACTGTATAACTGGGGAGTTAATTATTACCTATAATTAAAATTTTCCTGAAAAATGACCATATGACTATACTAAATCATTTCTATACGGTCACGTCACCTACTGATAATGGCAAATTATTTTT…	854	CDC6	Yes	aORI10010076	No	Yes	2025	40473630	10.1038/s41467-025-60618-3
V0002	NC_012726.1	Saccharolobus islandicus M.16.4	~1262000	1261758	1261946	TTTCCCTTCTCCTTTTGGCATTATAATTACTACTACTATATGTAGGTTAAATTATAAGTACATTGAAAGAATGATCAAGATTATACAAACCATTCATTTTAATCCTCTTATAATAGAAGCAGATCAGTAGTAGTAGTAATCTATTTAATCTTTGTACTAGAAGTTATAGCAAGTAGGAGGGAGAATTT	188	WhiP	Yes	aORI10010075	No	Yes	2025	40473630	10.1038/s41467-025-60618-3
V0003	NC_012726.1	Saccharolobus islandicus M.16.4	~1729000	1728975	1729360	AGGTGGACCGGCCGGGATTTGAACCCGGGACCTCTCGGGTGCAAACCGAGCACTCTTCCAGGCTGAGCTACCGGCCCTTGAGTAAAAATAAAGACAAGGATAGATTAAAAATTTTACCTGTTCATATCTTCAGCGACACCCCTTCGGTTCCATTGGAGATTAATTTGAGCAACATTTTGTTATAATTAGATAACCATTATACAAAAGAATTGTATAAGAATGAAATCAAAGCTTATTTTATGTCACTAGAATCTCCAAATGAAATACTGGGGTAGGCCTTGTATATGACACAACTTACATTTTCCAGTGGAAATAAAGGGGTTTTTTACTCCCCAGTTAAATAGCTTATATTTTAAAAGCTGGGTTAGCACAAACAATAGAAAAG	385	CDC6	Yes	aORI10010077	Yes	Yes	2025	40473630	10.1038/s41467-025-60618-3	Contain[tRNA-Ala]
V0004	NC_006624.1	Thermococcus kodakarensis KOD1	~1712000	1711251	1712157	CAAGGGGTTAAAAACGTTGGGACGTGGTTAAGTGAACTTTAATGAACATAAGAATACCACTAGGCACAAGTTTTCCAGTGGAAACGGAACTCTTTTTCGATACTCATCGAAAAGACCCCCCAGAGTTTTATTTCCACTGGAACCAACTTTCGGAGAATGGATGGATTTGATGGCTTTAAACAACAGAAAGGGTATTTTTAAAGCGTCTGTGTCAATGTAAATATGATTTTGTTCATTTAAACTTTGTTCTTTCAGTATTTTTTCAATCTTACATCTTAATACCCGCTAATTATTGAACATTGTTTATGGAAAATTATAAATACATGATGGGAAAGAAAAAGCGGGAGTGTTTGCACCAAAATTCGATATTGAAAATGGGTGTAGCAACGAAAGCTGCCT…	906	CDC6	Yes	aORI10010021	Yes	Yes	2024	38421162	10.1128/mbio.03200-23
V0005	NC_014804.1	Thermococcus barophilus MP	~1671000	1671714	1672004	TCCCTGACCCTCCAGTGGAAACATAGCCCCCATTTATAAAGGCACTTCCCATTTAATGCATTTATACATTACATTATGTTATATTATTGCTGATTTTTAGCTTATTCTGGAACATTTTATTCCCAGATGTGTTCTCATGAAAGCATTTTCCAGAGGAAACATAAGATGCAGAGGAAGCAATACGATAATATCTTTTGGGGGTATATATGCTTTATTGGGCAAGTTTTTGTAAAAGTTCATTAAGAGTCCACCAAAATATTAATGAACAAGTAAATTAGAAAATGTAAAAT	290	CDC6	Yes	aORI10010261	No	Yes	2024	38421162	10.1128/mbio.03200-23
V0006	NC_018224.1	Natrinema sp. J7-2	120345..123145	120445	121114	CGGCGGTCGATAGACGGAACCGATATCGACGGCCGTGTAACTCGAAACGGTGGCGGTGTATCCGTGTGATCATATACCGCGGCGATGGAGCACCACGGCGATGTAGCCGTTTTGACTCGAGACGATGATCACGTGTTTCGTTTCTCGATCGTGTTTTGCTGCCTCTCTCAGTCGTGTCTTGCTGTGTCTTGTAGCTGTCAATTCACGTCCGTCACTCACACCCGTCACTCACTCCGTCTCGATCGATCATTATGTATCTGGGATTTGAGATAGCACGCGCACCCCGGGTGTCGAGTGTAGATGGTCGAATAGCTATGGGAGCGTCCGATTACGGCCGGTTCAGACAGCAATTAGGTATCGGACGAGCGGATAGCATCAAATAGGGAGAACTAGAGTGAG…	669	CDC6	Yes	aORI10010217	Yes	Yes	2017	28348508	10.1155/2017/4237079
V0007	NC_018224.1	Natrinema sp. J7-2	399506..400667	399506	399964	GGCTGACTGTATGCGAGTCACCCAAATATGGGTTCTGGTAACGGCGACACCGCTCGCCTAACCCCTTCGTTTCAACTGGAAACCGGGGGACGGGGCCGGTGAAGTGCTCGAGTCGAAACGACGTAGAAGTAGTCCATCCTGGATTCGAACCAGGGTCGAAGCCCCCAGAAGGCTTCAGGATTGGCCACTACCCCAATGGACTGACACGGTCCGTCGGTCTCGCTTCCGACGTACTACACCATAGTTGGGTTCCGTATTAGAGTGTTACGAACTCGGTCGCGATTCGCAACCGGAACCAAGTTCCAGTATCAGATCCCGGAGACGCCCCACGTAGGGGAGAACTGAATCACAGTGGGCGTTTCGAATGCCGCTGTCGATCGACGGACAGTTCGTCCCAGG…	458	None	No		No	No	2017	28348509	10.1155/2017/4237079	Contain[tRNA-Gln]
V0008	NC_018224.1	Natrinema sp. J7-2	1277883..1281049	1278254	1279633	CCGACGGCGACTGCCACTGAATCCGACGGCGACTGCCCGCGACTGCCGAAATCGATGTCGAATACCGGAGCTGACTGGCATCGAACGTCGAAACCGACTGCCGAACCGGCCGGTTGATGGACCGAGCGGCCCACGGGATTCGATTACGAGTGCCGAGCGACGCAGCCACTAAAACACCCTTGGCTTCGTCTCTCCCCCGTTGGCTCTGCCCTCCCTTGACTGCTCCCGGCTCCACCCTCGACTGTTCTCTTCCGTATTGTACCCACACCGGGTTTCCGGTGAAATCCGATCGGTCACCGGAGACACGAGGCTGGGGCCGGGACGGGGGCACACACCGTGTTTCCGGTGAACAGCCTTCGGCGGACTCCGATTGAAGTCCGGGGAGTCGGCACACCGGAT…	1378	CDC6	Yes	aORI10010220	Yes	Yes	2017	28348510	10.1155/2017/4237079
V0009	NC_018224.1	Natrinema sp. J7-2	2211560..2213764	2211357	2211903	CGCTTGGGACCCCGGCGGACGGCGGGCGAACCGGACCCGGGTCGCCGGCGGGAATCAGTGCTTCGATCGCGGAGAATCGGGTTTTGTTCGTGAATACGTGAGTGCCGATCGGGGCCATCGGGTGCGTCGCGGCGGGGTCGATTACCGGTCCCAACCGAACGACGCAGGCACCCCGAGCCGTGGCCAACGGGACGGATAACAGACACACACCACTGTTGCAAGTGAAGTGCCGTCGTGCGGGGTGGGACTGGTGGGCCCGCGATGGGGAACTGTCCCGTCGCTGGTCGTCGTTCGGCCGCACGGATTGGATTCGAACTCGAGAAGCGCCGTCTCACGGCATGACAGCCCGTCTATCGGGAAGCCGATCCGAATCTCCCGAAACCGATCCGCAGTTCCGGG…	545	CDC6	Yes	aORI10010222	Yes	Yes	2017	28348511	10.1155/2017/4237079
V0010	NC_018224.1	Natrinema sp. J7-2	2572200..2574543	2573530	2574443	GCGATATCCGGCCCCTTCCAACTGGATTGAAATAAAGCTATGGAGATCGATCGCGGATGTAAATAACCCGTATGAGTGGTTCGAATCGGGGGATAACAGCGGTATATCGGAACTGCTGTTCCAGGGCCACCCTCGCGCTTCTAACCGAAGCGCGACGGGACCGTCGGCGGACACCCCCATCGCGGATGTAAGGCTCGCACGAACGAGTCAGTGTGAGCGCCACTCGATCCGATTCTGGGAATCCGATCGCGTTCTTTTCATGAGGACGGAATGTCAGCGAATGCACCGGAGCCAGCCCGAAAAGACCGGAAACGAGCGGGTAGCTGTGTCCAATCGGGGGACACACCCCCCTCGCGTTTGTAACGGGAATAGTGTAGGGGTGGGAGCAGCTGATCCCGT…	913	CDC6	Yes	aORI10010224	Yes	Yes	2017	28348512	10.1155/2017/4237079
V0011	NC_018224.1	Natrinema sp. J7-2	2860000..2862000	2861004	2862677	TACTACCGAGTGAGGGCAGCTACTCATCGACCCCCGGGGGTAGACGGGCTACTGGAGGTCGACGGAAGGACTTTATTGAGAGCGTGCTATACAGAGGCTGTAGCCCAGAAATCAGGCATGGTTTCAGACGAACCCTTGTGGGGTCGAAGCAACAGATGCACAGAACCGGGAAAGTGAGTGACACCGTTTCAGACGAACCCTTGTGGGGTCGAAGCTGCTACTGTCACGCCGACTGACAAAGTTTTAAGTCCGTTTCAGACGAACCCTTGTGGGGTCGAAGCGTGGTCCCAACAGTCGGCCACAGCTCCGAGGAACCCGTTTCAGACGAACCCTTGTGGGGTCGAAGCCAGACCGAGCGGGCCGGTCTCGAGACCGCACTCGAGTTTCAGACGAACCCTT…	1673	None	No		No	No	2017	28348513	10.1155/2017/4237079	Contain[CRISPR]
V0012	NC_017941.1	Haloferax mediterranei ATCC 33500	575826..576669	575826	576606	AACGTCGGTCCGTTGTATCGTCCCCTTATTTAAAACCCCGATTTCATCTGATTCATGTGAATTTGGTGGTCGGTGTCGTATTGTCGGTAGTCTTTCCTCGTGTGACGGTTGTTGACCCCCGGTGAGAGGGTGTTTGTACGTGTGTTTGGTGTGGTATTAGGTTCCATTCATCAGGGTGTATGTGAACACGTTTTAACAGACACACACCACTTTTGCAAGTGAACAACAGTGTACGAGAGTACCTAGTAGAACAACAGTCCACGAATTCAACTAAAGCGTTGACAGGTTAAGGGCGAGAGAACCGTTGTCGCACGTGATTCGGATATCGACAATTCAGTAGTTAGAACGTCTAAAACGGCATATTCACCTGCAACAGTGGTGGGTGTTGCGGGTCGACGT…	780	CDC6	Yes	aORI10010213	Yes	Yes	2015	26374389	10.1038/ncomms9321
V0013	NC_017941.1	Haloferax mediterranei ATCC 33500	1740958..1742353	1740861	1742362	AATAACCGGTTCGTTCTCCGGGGTAATTGCATTGACGCCAACTGAACGACACAGTCTGTCTCACTGGAGAGTCACGATTGCACGGTAGTCGGTTACACACCTCGTTTCCGGTGAATTGTTGGGGGAAGGCCTGTCCAGTGTTAGAGATGAGTCGGCAGAACTGCAGTCGCTTTTCGTCGCACTCTATCGAGAACGAACTGAACCTGCTTGTGGTGCTTCTCGTGATGCGTCACGTGATGCTTTCTTCGACACCTCGCTTCCGGTGAATCGAGAGAATGACAGAGACAGGCAGAGACACCACGTTTCCGGTGAATTGGAACAAAAGTTGTATGTAGAATATTCGGTGATGGCGGGGAGGAGATACTGTGTTGACACGATAACTCACACGATAGCCCTAGT…	1501	CDC6	Yes	aORI10010214	Yes	Yes	2015	26374389	10.1038/ncomms9321
V0014	NC_017941.1	Haloferax mediterranei ATCC 33500	2069124..2069461(dormant)	2068944	2069590	GAAGGAAGAGAAGGGCGGAGTACCATTAAGCTACCGAACCTCGCACCGAGTGACAAACGTCGATATCATCTATCTACAGTCATTGAATCTATGCTTTTGTGATTCTATGTTGACGACCTAGCCACTCCTCGTACCGAGTGACGATGGTCGTCTGGATCGAGAGTCGACAGCTACGCCCACCCCTCGCAACGAGTGACAGCAATCATCGAATCGCGGGTCAGTTGTCGGACTCAACTGTGAACTCAATCTCTTTGAGAGACGTACCAGAACATCGAGTTAGCAGTAATATTAGTTCACATATTGCCCACACAAGTAAATATATAAATCACTTCTATTCTCTTCGTTACTACATTCGTCACAGAGGAGATGCACTACTGCACAGTCAGATTTCCACGGTCT…	646	CDC6	Yes	aORI10010215	Yes	Yes	2015	26374389	10.1038/ncomms9321
V0015	NC_017941.1	Haloferax mediterranei ATCC 33500	2947701..2948872	2947250	2948884	CTGGGCCTCCCGCACCTCCCGACCACGTCGTGGAGGGCGTATGGAGGTATCACCCAACCGGACTCACTTAAGCACTACGTCAGACACCAGTCACGTTCCAGACAGAACGACAGAAACCGAAGAAGGCCCCCATTTCCACTCGAACGGACCATATTCACGGGTCTATCGTCTTTTACTGCCTGTCATCGCACTCGAGATGGTAATTCGTTGGCTTCCAATATTCTTGTTTTCGTGTGCGTGCACACGAAGCAGTCCTGACTGTCAACTCGAGTGAATTTATCTGAGGGGGAGCCGGTCTGTTTCGTCTCACCTTTCCTCCTTCTTTTTCTCCTGACGCTGTTCGTCGATAGCTCCCAGTTAGAAGTCGGTGGCACGTCTCCACGAGTGAGTCGTCTCCAG…	1634	CDC6	Yes	aORI10010216	No	Yes	2015	26374389	10.1038/ncomms9321
V0016	NC_013967.1	Haloferax volcanii DS2	~0	2846657	257	CCTGGGCCTCCCGCACCTCCCGAACGCGTCGTGGAGGGCGTATGGAGGTATCACCCAACCGGACTCACTTAAGCACTACGTCAGACACCAGTCACGTGGTCGACAAAACGACAGAAAAGAACGTCGGTGACGGCGGCCAGTCCGATTGGGCGAACTCGAACGACGAAATCGACAGGCCGGCGTTCGAGCGGGACGTACCGAGCGATAGAAAGGCGGCCGCTCGGCGGCGATACGCGTTCATTTAGTTGTTACTTTGGGCGTACACGTGCGTAACTCGAACGGATACCGAGCATGACTCCGGAGTACCGCAGTGTCTCTCGAACACGACGAGCGTTCTGAAGCCGCCGCGCCGACCTCCCCACAGTCTGTCCTCGCCGCAGTAGCCGTGATTCTGATATA…	1358	CDC6	Yes	aORI10010162	Yes	Yes	2013	24185008	10.1038/nature12650
V0017	NC_013967.1	Haloferax volcanii DS2	~571000	570430	571176	AGCGTCGGTCCGTTGTAGCGTCCCCTTATTTAAAACCCCGATTTCATCTGATTCATGTGAATTGTGACGACGACGGTGTCGCCGGAGTCAGACCGCGTGTTCTCGTCTGGAACCGCCGTCTCTCGGTTGATGCTTGCTCACCCTATACTGTCCCATGTTATTGTATTTCGTGGGTCATGTGAACTCGTTTGAACAGACACACACCATGTTTGCAAGTGAAAGAGAGTACGCGAGAGTAGCTAGTAGAACAACAGAGCATGTGTTCAACTAAAGCGTTGACATATTTCGGTGCTCACGGTGTACGTCTCGGTGGGATGCGTCTCCCGTTAACGAGGCGTAGACGGCCTCAATCGGAGTGAATCACCTGCAATGGTGGTGGGTGACGCGCGACGAGTCCCG…	746	CDC6	Yes	aORI10010163	Yes	Yes	2013	24185008	10.1038/nature12650
V0018	NC_013967.1	Haloferax volcanii DS2	~1593000	1593326	1594706	CGTTACCGATTCGTCCCCCTGGGTAATTGCATTGACGCCACGGGAACGACACAGTCCGTCGGGGGAGAACGTTTCGAGGCTCGTTCCGGGAGGCTACGCACGGATGCACGAGAGTCGCATGCACACCACGTTTCCGGTGAACGAGTGAGAGCTAAGTTCGGTCCGAGACCGGTGTAGACGTCGGTGTCGGCAGGTGACGGCTCGGCCGGGTCCGGTCGGTCGTCGACGACTCACCACATCGTGTTCGCGACACCCCACACCTCGCTTCCGGTGAATCCCGAGACCGGGTGAGACGGGTAGAGACACCACGTTTCCGGTGAATGAGGGGAAGATAGAGAACCGGAAAACCCGGTCACAGAGCCGGGATACCACGAGCCGTCAGGACGGAAAGCGACAGTC…	1380	CDC6	Yes	aORI10010164	Yes	Yes	2013	24185008	10.1038/nature12650
V0019	NC_010085.1	Nitrosopumilus maritimus SCM1	1644924..148	1644927	145	GTTAGGATCTATTCGATCTGATGTTAACAGTTCAAATGATCCGCGAAAATTTGTTAACTAAATGGTTTGTTAACATTGACTGTGTAAGCCACGCCTAGTTATTTTTTTGTTATTAACAATTAGTCGTGTATAAGCCCCCTAAATTAAGAAATATTCATGCCTGGAGTGGAAATAAAGGGGTTAGATTTGAGATATTCACAATGTTAACGTCAATTTTAACGCCTGGAGTGGAAATTAGGGGGTCAAAATAGGGTTTTTGGGAGTTTTCTTAACATCAAATTAACATGGTTGTTAATTTCCAGTGGAACCCACACACCAATATTTCCACTCTTCTTTTTTCTATTTTTTTTTTGAGAAAAAACAAAAACTAACTAAAAATAATTAATTACAAACTAAACT…	478	CDC6	Yes	aORI10010053	Yes	Yes	2013	23991938	10.1111/mmi.12382
V0020	NC_017276.1	Saccharolobus islandicus REY15A	~0	2522830	691	TTTTTTACAGTAAATTTCCTACGTTTCTGCATCATTATTATACCCTAATTCCCCCTCCTTTAATTTGTCTCTCTGTAAATTTCCTACGTTTCCAATGACAATCATTCCATTTTACGTTTTATCTAAATTATACAAACGTTTTTCTTTCTATATGGCCTAAACTAATTTTTCAGATGAAATTAGCAGTGTGTCACTTTAAAACTAGTATTACTTTATGCAAGCGTATTACTTTGGGTGGAATATAGGGTATTTTAAGTAGAAAAACATTAGAAATTTACTGTATAACTGGGGAGTTAATTATTACCTATAATTAAAATTTTCCTGAAAAATGACCATATGACTATACTAAATCATTTCTATACGGTCACGTCACCTACTGATAATGGCGAATTATTTTTA…	853	CDC6	Yes	aORI10010115	No	Yes	2013	23375370	10.1016/j.celrep.2013.01.002
V0021	NC_017276.1	Saccharolobus islandicus REY15A	1162250..1162500	1162260	1162448	TTTCCCTTCTCCTTTTGGCATTATAATTACTACTACTATATGTACGTTAAATTATAAGTACATTGAAAGAAAGATCAAGATTATACAAACCATTCATTTTAATACTCTTATAATAGGAGCAGATCAGTAGTAGTAGTAATCTATTTAATCTTTGTACTAGAAGTTATAGCAAGTAGGAGGGAGAATTT	188	WhiP	Yes	aORI10010116	No	Yes	2013	23375371	10.1016/j.celrep.2013.01.002
V0022	NC_017276.1	Saccharolobus islandicus REY15A	1608600..1609000	1608571	1608956	AGGTGGACCGGCCGGGATTTGAACCCGGGACCTCTCGGGTGCAAACCGAGCACTCTTCCAGGCTGAGCTACCGGCCCTTGAGTAAAAATAAAGACAAGGATAGATTAAAAATTTTACCTGTTCATATCTTCAGCGACACCCCTTCGGTTCCATTGGAGATTATTTTGAGCAACATTTTGTTATAATTAGATAACCATTATACAAAAGAATTGTATAAGAATGAAATCAAAGCTTATTTTATGTCACTAGAATCTCCAAATGAAATACTGGGGTAGGCCTTGTTTATGACACAACTTACATTTTCCAGTGGAAATAAAGGGGTTTTTTACTCCCCAGTTAAATAGCTTATATTTTAAAAGCTGGGTTAGCACAAACAATAGAAAAG	385	CDC6	Yes	aORI10010117	Yes	Yes	2013	23375372	10.1016/j.celrep.2013.01.002	Contain[tRNA-Ala]
V0023	NC_015948.1	Haloarcula hispanica ATCC 33960 chromosome I	~0	2994338	2995271	CTATCCTCCCGCCGCCCGGAGTCGTCCGGTATGGCGGCTCTGCCCGTAAAAGATAGGCGAATTCACTTAAGCCTACGTCAGACATTAGTCCTTTTTCTGACATGGGGAGGCATAGCACAGATCAGCGTGTGCGCGTTTCCGCGGATGCAATCGGGACGGGAACTGTTCGGGTGGAGTCCGGTCATCCGAAACCCAGCGATTCGGATTAGGGGTGGACCATCCTAGCCCCCCACCCCTTTGTTTCAGGTGGAACGACAGACATCCCTGGGGAGGGGGTGGAGAATTACCGATCAAATCGGGAGCGGACCAGCTGTTCAAATCGGCGCGACTCGCCATACCGCTAGTTAGAACGGCCTAGACACTAGAAAACTGTATACTACCCTCTACTAGGGATTTGTT…	933	CDC6	Yes	aORI10010185	No	Yes	2012	22978470	10.1186/1471-2164-13-478
V0024	NC_015948.1	Haloarcula hispanica ATCC 33960 chromosome I	~1802800	1802387	1803004	GTACGCCACCTTTTGAGTGACTCTATATAAAACCAGTGACCACCGTACAAGTGTTTCAAGTGTTTTCACGCCGAACAGTCACACACCACCCTGCAAGTGTTTCTTCGATCCCTCTGGAAAACAGCCACGAGCAGTCTGCTGCACCGACCCTTCATCTAGAACACTTGAGTCCTGCGATTCTCGACTGTCTCGTTCTGGACCGTATCTAGAACTAGTAGCACTATTATATATTTTATGGTAAAGGCAATAAAATCATATTCACCATCGAACGTCCACCTCCATAGAATTCAAGCTACAAGTGCTTCAGAGCACTCATATCTGCATATACGAATAGTCTTCTGATCATGTACTCTCAGTAGAATCGAACAATCTGCCATTTCTTTAAGTATGCAGAGGGAG…	617	CDC6	Yes	aORI10010184	Yes	Yes	2012	22978470	10.1186/1471-2164-13-478
V0025	NC_015943.1	Haloarcula hispanica ATCC 33960 chromosome II	~150500	149715	150758	ACAATCCTATCGGCCATGTCGATAATATTCTTCACTTCAGAGAAGATGATACAACCTCCCTGGAGCCGAGGACGCTATTTGAGCCGATAATGATCGTTCGTTGATTCGGCAGTTGCTTACGGATGGAGTAGCGACGAGGAACCACGACAGCTATCCCGAACTGAACTCACCAAGGCCGATTGCTCGTGGTCCAGCAGCTCAATGACATGGGGATCGTCGTTGCCGGAGTTGTTGACTCGTGACGAAATCTCGTCGGCGTCTACGTCTTTAACCAGCACGAGAGTGGTTCGGAGTGGGTTGTTGGTTATTTTGAGGCTCACGAGGTCGAACCCCCACACCCCGTGTGCGATATGAAATCGGGAGGAGAGTGGGAGGGGGTGGTCGAAGAGATAGACAACG…	1043	CDC6	Yes	aORI10010178	Yes	Yes	2012	22978470	10.1186/1471-2164-13-478
V0026	NC_015943.1	Haloarcula hispanica ATCC 33960 chromosome II	~383300	383109	383351	CGCATCGTAAGCAGCGGTTCGATAAAACACGTCGGGACGATGCCGTTCAGCCTTGACTTCGGGACGCTCCGCTCATCGTTGACGACAGTCAGAGCACGTCATCGGTATCGAACAGGCCCCGCATTCATTGGATCGCAATGGCTTGTCGCTCGCGGTCCGGAATTCCGTCGGAGAGATTGTCTATGTCTGCTCTCCGTCTAACAGCGGAACCAGTGGGGTGGCTAACAGCGGAAGCGGTGGGG	242	CDC6	Yes	aORI10010179	Yes	Yes	2012	22978470	10.1186/1471-2164-13-478
V0027	NC_000961.1	Pyrococcus horikoshii OT3	~111300	110736	111561	GATGTCCCTCCACTGGAAACTATACTTTTAAAGTACACGTCTCGAGTTTCCACTGGAAATATAACACTAATCGCTATTTAATTTTCTTTTAATAGCACATTAAGACATGAACAGCTTTTGAAATTGGAACGTTATTGTCAAATTTTCCATAGGAAACATTGGAACCATTGGAAAGCAACCTAATTCTCACCTCAACAGTTTTTATCCTTTATTTGACAAATGCATGTCCAAAAAATGAAAAATATCTCATATAATCTTCCAATAGAAGCTACATAATTTTCCAGGAGAAGCAGGGGATGCAATGATCAATGCTGTGCATTTCATGTTTACATTGTAGTATCTTCGATCCGATTTCCTTTGGAAGTTAAATGCACATAAATGTTCATTCAGACATGGACG…	825	CDC6	Yes	aORI10010007	Yes	Yes	2011	21784908	10.1128/AEM.05057-11
V0028	NC_003413.1	Pyrococcus furiosus DSM 3638	~15650	15355	16235	CTTTTTTATCTCCTATTTACTTTGTAACTTTGTAGCTGCAAACCACCTGGGATGCTAAATTTTTCAGCAAAATATAGAAACGTTTCTATGTTGATCTTAAAAACCCCCCAGAGTTTCATTTCCACTGGAACCAGGTTTTGAAAGGTAAGCAATTTTCACGAGTATTACATAAGCCAACGCAAAACTTATAAAGAATTTTACATTTATCTAATGAACATTTATTCAGTAATTAGCCATAATAACTTGTAAAAAAATGAAAAAACTTTCATTATTTTCTGCTTTCTGTTATAAATACGTTCAAAGAAAAATATTTAAATATGCAGTCTACTTAATATGGGAGAGTGTTTGTCACCAGAAAAAATTTATTTTTTCTGGTGTTTGCCGCCCGGCTCCAGTGGA…	880	CDC6	Yes	aORI10010016	Yes	Yes	2011	21784908	10.1128/AEM.05057-11
V0029	NC_002607.1	Halobacterium sp. NRC-1	~920000	919978	920668	CTCCCTTGGTCCGCCGCTGGCCTCAAAACGGTTTCTCAATCCGGCCGCTGGTCGCGGTCCCCCACCCCAAGTCTCAAGTGTTAGTCGGCGAAACCCCGGGCCAGATTGAACAGGGCCTCTCGGTCGACAGTCCGTTCCCAGTAGCGGTCGGGACGCGACTGTGCGGCCGGCTCGCCGGCTGTGGGCGGCACGCGATCCGACTCGGCCGGGGTCAAGCGAGTGGCTCGGGCTGGGACGGGCGAGGAGCACGTCGTGTTGGCGGTGGTGCCGTAACTGCCCGCGAAGGACGTCGAGAAGCGGTGAGGCTGGGATTCGAACCCAGGAGGCGTGACGCCACCGGTTTTCAAGACCGGCGCAATAGGCCGCTCTGCCACCTCACCGTACACGACGCGATTGAAC…	690	CDC6	Yes	aORI10010008	Yes	Yes	2009	19502403	10.1128/JB.00210-09
V0030	NC_002607.1	Halobacterium sp. NRC-1	~1806000	1806420	1807229	CTTGCTCTCCATTCGCACCCCATGCCTTGTATGTTTGACGCAGGACGTGTCTGGATGCGTATAAAACCCCAGTGAGAGGGCGTAAAATCCGTCAGACGAGGGTCTGACCGTGGTCAGATCGAACCCCGGCTCCGGGATCGACGCCGAGACGAGAGCGCACCCCGTCAGCCACGATGCAGCCACACCCACGACAGGCGATATCAACACACACGAACATCCACAACCCCCCACCCCTTCGTTTCGGGTGGAACTCCAGAACAGGGACGGCCCCGGCCCACCCGCCAGCCAAGATCAGCGCCCGAACGCAACTAGAACTAGACAACTACCGTATTCTGCTCCTAGTTTTTGCTAGTTTGCGGTTGTTGTTCTGATTGTAGGGACTTAGTAGTACCGCTACTC…	809	CDC6	Yes	aORI10010009	Yes	Yes	2009	19502403	10.1128/JB.00210-09
V0031	NC_000916.1	Methanothermobacter thermautotrophicus str. Delta H	1277180..1278180	1277375	1278179	GGAGGTCCGGTTCAACTGTAAGGACTCCCTGTAACCATTTTTCTTATGTGGGGGATGGCTTTCAACTGTAAAATCATTTGGGTTTCCTGTTTCTCTGGGTGTGGGTCAATGGTTTCAAGTGTAAAGTTTTTTCTCTCGTTTAGTTGCCCGAGTGAGAGAGGTCAATTTCAACTGTAACCAGCGAAACTTTATTCAGGCTTAACAGAGAGAGGTCAATTTCAACTGTAACTTTATTATTAAAAATTTGTCTAAAATAGTGACATCAGGTTCAACTGTAAAAGGTTCTTTCCTGGTTCGGCCTGGTTTACAGAGCGAAAAATAAAAACCTTAAATACACTTGAAATGAATGTCTCAAAAAATCGAGATCAATTAATACTAACTTACACTTGAAATGAATGT…	804	CDC6	Yes	aORI10010005	Yes	Yes	2008	17956224	10.1042/BJ20070213
V0032	NC_007181.1	Sulfolobus acidocaldarius DSM 639	~0	2225629	100	TAGAGTATATTTCTTTTGTTTCATCTTATTTTTTTCCCTAACCTTAAAATACACACAGTATATTTCAATTGATTTCAGTGAAACACGAAATCTACACCAGCTTTTCCCTCTTCATCTATATACAAAACTTTAATTTGCGTATATATTTGAAGTTCGATGGAAACGGGTGAAATTCACACTCTGTGTCTCTGATAATTATACAATACGATAAGTTGGTATTATATACTCGATTTTTTACATACAAAAAATATAGTGTAACATGAAATTATTACATCTGTGAGAAAATAGGGAACTTTATCACTAGAAACAAAAGAAATATACTGCAAAACCGGGGAGTTAAATGACTGTAATCCCTATTTCAAAATAGTTTGAGGTAACACCATTGGAAATTATTGTAAA…	430	CDC6	Yes	aORI10010022	Yes	Yes	2008	18922777	1
V0033	NC_007181.1	Sulfolobus acidocaldarius DSM 639	~579000	579358	580123	GCTTATATTATAACGAGAGAATATTTTATAACAATTAACCCCCCGGTAAATCACCCCTTTATTTCAACTGGAAAACTAATGGTATTATGAATACTACCTGCCCCTTCATTTCAACTGGAAATAAAGCTACATCTAACTACTAACTTAAAATAACGGTTTGTATAATTTAGTTTTATTTATGTCACTAGTTCGTGTTTTATTTTTATGTAAATAATTGGTGTTCATATTTTATTTTTAGATATATGTCTCCAGTGGAACTAAAGGGGTCTCTGGTTTTGGATTAAGGCGATAAAAAATTAATATCAGTGATCTACGTAGTATATTGTGGGCCGGTAGCTCAGCCTGGAAGAGTGCGTGGTTGGCATCCACGAGGTCCCGGGTTCAAATCCCGGCCGGTCC…	765	CDC6	Yes	aORI10010024	Yes	Yes	2008	18922777	10.1073/pnas.0806414105
V0034	NC_007181.1	Sulfolobus acidocaldarius DSM 639	~1197000	1197347	1197527	ATAGGATTAATTTTATGCAAACAGTAAAATAGATTACTACTACAACTACTAAAAGTATTTTGGTGGATGGTATAAAAACTATTTCCAGAGTTTGTATAAAGTTTGAAGCTTATTAGCATAAAATAACGTTGTTTAAACTTGAGTTGTAGTAGAAGATATTATGATAGGAAAATGAGTGTT	180	WhiP	Yes	aORI10010023	No	Yes	2008	18922777	10.1073/pnas.0806414105
V0035	NC_000854.2	Aeropyrum pernix K1	~445000	444837	445708	AACCTACACCCGAAACACCAGTAGGATGGAGGCTCAAAATTAAGCTAGAAAGCGGGTCCAGATAGCTAGACTTAGGATGCTCCACAGGAAACGGAGGGGTCCTTATAAACCCCCGGCAACCACGCCACGCCGCACCCCGCAGGAAAGCCCCACACCCCCCAGGTTCCTCTGGAGCATCAGAAGCGTATACTCCTCCCGAATAGTGCTCTTGAAGAATGCCAATATAATGATACAAAAACCCAGTTTTAAACAAATCAAGCTAGAAACAAACAAAGACACACTATAATCCAGAACTGCACAGCCTGAGAGGATCCAGCGGAAAACAGGGGGTGTGGGGGCTTAGTGTGTCAGCTCGCCGTCTCCACAGGAAACGGAGGGGTCGTATACCGGGGGGTTAAC…	871	None	Yes	aORI10010001	No	Yes	2007	17392430	10.1073/pnas.0700206104	Contain[ncRNA-rnpB]
V0036	NC_000854.2	Aeropyrum pernix K1	~1260000	1260131	1260399	ATTCAGCCCGGTGTTATGGGGGGTTCCTATACACTAGCCCTTGTTAACCCCCCGGTATACAAGCTAGAAACATAACATATACAACCACAACCAGCAAAGGAGTCTCGAAGAAGCGGTAGGTAGGGTTCGGGTTTTTCTTGTCTAGGTAATACGTTTATAATGATACAAAAGGTAATATCATAGAGTATTTAGTATTAGAGCTTACACCCGGCACCCCCAGGACCATAATATCGGGGGTGTATTGTAGTAGATACTAGTAGCCGGGTGGT	269	WhiP	Yes	aORI10010002	No	Yes	2007	17392430	10.1073/pnas.0700206104
V0037	NC_002754.1	Saccharolobus solfataricus P2	~222700	222271	222802	CTCTTAACTTACTTTTACTGATACATCTTTTAAGACGGATGTTATTTAACTGGGGAGTAAAAAACCCCTTTGTTTCCACTGGAGAACTTAAGGTAAATATAAATTAAGTTTACCAGAGACCTACCCCATTGTTTCGTTTGGAAAATTATTAATATGATATAAGCCTAGAATTGTCTTCTTATCAATTCCTTTTGTATAATGTTTATCTTATTTATCTCAATTAGCTAGATTAAGTAATTTCCAGAGGAAATAGATGGGTCCCACTTCGCTTTTAAATGGTATTTTGTGGACTTGTAGAATTTTCATTAAGAGTTAAGAGGCATTATAAACCTAAATTGGACATCTAATCAATAATTGAAAGTTAATAGTAGATCAGTAAAAATCTTCAACAGATTAACT…	532	CDC6	Yes	aORI10010010	Yes	Yes	2004	14718164	10.1016/S0092-8674(03)01034-1	Contain[tRNA-Ala]
V0038	NC_002754.1	Saccharolobus solfataricus P2	~740000	740288	740475	TAAATTCTCCCTCCTACTTGCTATAACTTTCAGAACAAAGATTAAATAGATTACTACTACTACTCATATGTTTCCGTCTTAGAGCTTTAAAACGAAAGGTTTGTATAATTTTCCCCAATATGCCCATAGAAGTATAACTTAAGCTAACACATAGTAGTAGTAAATAATTATAAAAGGAGAAGAGAAAG	188	WhiP	Yes	aORI10010012	No	Yes	2007	17392430	10.1073/pnas.0700206104
V0039	NC_002754.1	Saccharolobus solfataricus P2	~2009000	2008548	2009390	ATTTTACAGTAAATTTCCTACGTTTCTATAACACTTTCGTACCCTAATCTCTCAATACAATTGTCTCTGTGTAAATTTCCTACGTTTCATCTGAAAATCTAGCTATTAGAGCTTGGTTTAATTATACAAACTCAATATTTTTCTTTTTTCCTTCCTTTAATGTTTCAGATGAAATTAAGAGAGTGTCTCTTTAAAAACGATAATACTTTATACAAACGTACTACTTTTGGCGGTATATAGGGTATTTTTAAGGATGAAATCACAGGAAATTTACTGCATAACTGGGGAGTTAAATTTTTCCGATAATTATAATATTTCAGAAAAAAGAATTTAAAGTCCAATATTTGCTTCACTATGGTTACATTACCTTGTAATAAGGAAAAACTATTTTTAGATTCT…	843	CDC6	Yes	aORI10010011	No	Yes	2004	14718164	10.1016/S0092-8674(03)01034-1
V0040	NC_003106.2	Sulfurisphaera tokodaii str. 7	~323500	323440	323715	CAAACTCTAATTTTGAGACTATATGACATAAAAAGCCTAAGTCATTTTACCCCCCAGTAAATTACCCCTCTGTTTCCACTGGAGATTTATAAGATAATACAATAAAGCTTAATGGATACCAATACCCCTCTGTTTCCACTGAAACAAGAGAATAAGCAAGTATAAGATATTTTAAAACGTTTTGTATAATTCACTACATCTTGAATAAGAAAAAGCTAAAGTTATATTGTTTCCAGTGGAAACAGAGGGGTTCCCATCTGTTTAAGATGAGAAAGA	276	CDC6	Yes	aORI10010014	Yes	Yes	2007	17392430	10.1073/pnas.0700206104
V0041	NC_003106.2	Sulfurisphaera tokodaii str. 7	~1250000	1250620	1250778	AATATCTACTACTACTTTTAATTCATTTTCACGTTTCATGTATGTCTTTCATTATTTGCATTATACAAACTCCATATAAATATACATGAAAAGCATTTTAAGAGAAGTAGTAGTAGTAATATATATTAGTATTTTGTATTAAGTTTAAACTAGGTGTTA	159	WhiP	Yes	aORI10010015	No	Yes	2007	17392430	10.1073/pnas.0700206104
V0042	NC_003106.2	Sulfurisphaera tokodaii str. 7	~2162500	2162399	2162833	AATATTTCAATTGTTTCATACGTTATTTTAGTTATCAATTATTTCTTATGGTGTTACCAAATTCTTTTGCACGATGAGAATTACTTGACGTTTGACTCCCCAGTTTTACAGTAAATTTCATACGTTTCATTTACATTATATACCCTAATCTCCCAATTATGTTCACTTTAAAAATATTTTCAGTTATAAGTGTTTTAATTCAAATCATTCGGAAATACTAATTTGTACGTTTTATATAATAATATTTTAGAGAGACTGTGAATTTCAGTCGTTTTATATTTAAATAGGATGTGAATCAACTCTCAGAGTTTGTATAATATAATTAGTATATGAGAAAAATAAAAAATAAAAACATTTGAAAACCTGAGTCTGTATCTTTATATTAGGGTACGTCAGAGG…	435	CDC6	Yes	aORI10010013	Yes	Yes	2007	17392430	10.1073/pnas.0700206104
V0043	NC_008818.1	Hyperthermus butylicus DSM 5456	~5100	5010	5540	TGCTCCCCCCAGACTAGGCTAGTTCTTAGCTAGCCCCTCCTTAAAACTGGCGGGAGACTACTAGCCCCACTCTGGGCCCACTCCACAGGAAAGCTAGGGGTCGTATGACGAACTGTTTCACAATAAGAACGAAATATTCAGCACTAGCATGCACCAATGGTTGACTCTGGCACCCCTCAACTTCTAGTGCAGACAATACAGCATACAAGGATGAACTGGTAACTGCATAGCAATTGCAACGCTACTCTAGTTTATACAAACAGGCAAGTTTAAATAAGGGCCTATAAAGGATATGCGATGTAAATCCATTGTCCAATAATCTGATTCACAACTTGAATGCAAACTGCAATATGTATGTGAGTTCACAATTGTAACTCAGAGCTTCTGTCTACAGGCAAT…	530	None	Yes	aORI10010035	No	Yes	2007	17392430	10.1073/pnas.0700206104
V0044	NC_008818.1	Hyperthermus butylicus DSM 5456	~1225200	1225192	1225825	CTACCACCCCTATGCTTCGTCTGGAGAATGGGTATTCTTGCTCCGGGAATACCTAGCCAGAGCTAAACATAGCCTTTCACCATCAAGTTTATACAAACAGGCAAAAATACTCGGTGATGCATGGTATCTATACTCGCTGGCTAAGTAATACTGAGATGAGGCTCTGGGGTAGTGAAGATAAAAGGGGGGATGAAGCTTAGGTGAGAACCTCCTCGCTTTGCCGGAGTAGTTGTGGTAGTCTATACTTGTATCCAGCCGCGGCATGCTCGTCATCTACTATAGCCCGAAGGCTCGTCTCCGGTTCCTTAGCTTGACCTCCCAGTAGAGCTGCCTTGCTGCTGGATTGCTTGCAGGTGCCTCCAATATCTTTCCATTTGCTAGCTTTAGTAGAAGCTTGTC…	634	WhiP	Yes	aORI10010036	No	Yes	2007	17392430	10.1073/pnas.0700206104
V0045	NC_000868.1	Pyrococcus abyssi GE5	~122000	122662	123499	TGATGTCCCTCCAGTGGAAATGGTGCTTTTAAAGGACATGACCTAAATTTCCAGTGGAAACATAACACTTTTCGCTAACATATTTTCATTGTGCATGACATAATGTGACATTTAACACGACTATTTAAGCCAAACCGTAGAGAGTCTCCATTGGAAGCATTGGAACCAGAGGAAAGCAACGTAATAATCTATGGCCCACTTTTTATCCTTTGCCTTGACAAGAACATGTTAATGAAGATAATTTCATCTGAAATTTATTCTCGAGAATTTCCACAGGAAACCTCCACAGGACATGAACAAGGATGTGCGTTGAATCTTTACATTTTCCAGTGGCCATAACCAATTTCCGATGGAAGGAAAATGAACATATATGTTCATTCAGATAAGAGCATTTTTACA…	838	CDC6	Yes	aORI10010003	Yes	Yes	2000	10864870	10.1126/science.288.5474.2212

### Sheet: Sheet 2B_Additional_Predictions
Index	Refseq	Organism	Start	End	DoriC_12.0	DoriC_Accession	OriFinder2_Prediction	OriFinderArch_Prediction
A0001	NC_018224.1	Natrinema sp. J7-2	434237	437633	Yes	aORI10010219	Yes	Yes
A0002	NC_018224.1	Natrinema sp. J7-2	3152304	3154084	Yes	aORI10010225	Yes	Yes
A0003	NC_017941.1	Haloferax mediterranei ATCC 33500	1618	1776	No		Yes	No
A0004	NC_017941.1	Haloferax mediterranei ATCC 33500	1248705	1249582	No		Yes	No
A0005	NC_017941.1	Haloferax mediterranei ATCC 33500	1975256	1975476	No		Yes	No
A0006	NC_013967.1	Haloferax volcanii DS2	2161874	2162075	No		Yes	Yes
A0007	NC_013967.1	Haloferax volcanii DS2	1887008	1889595	Yes	aORI10010165	Yes	Yes
A0008	NC_015948.1	Haloarcula hispanica ATCC 33960 chromosome I	1600447	1600775	Yes	aORI10010181	Yes	No
A0009	NC_015948.1	Haloarcula hispanica ATCC 33960 chromosome I	2396802	1397215	No		Yes	No
A0010	NC_015948.1	Haloarcula hispanica ATCC 33960 chromosome I	2714078	2714605	No		Yes	No
A0011	NC_015943.1	Haloarcula hispanica ATCC 33960 chromosome II	109422	110206	Yes	aORI10010177	Yes	No
A0012	NC_015943.1	Haloarcula hispanica ATCC 33960 chromosome II	488098	488918	Yes	aORI10010180	No	Yes
A0013	NC_002607.1	Halobacterium sp. NRC-1	37972	39610	No		Yes	Yes
A0014	NC_000916.1	Methanothermobacter thermautotrophicus str. Delta H	924732	924876	No		Yes	No
A0015	NC_000854.2	Aeropyrum pernix K1	331264	331446	No		Yes	Yes
A0016	NC_002754.1	Saccharolobus solfataricus P2	1394736	1395997	No		Yes	No
A0017	NC_003106.2	Sulfurisphaera tokodaii str. 7	1713682	1714165	No		Yes	No

### Sheet: Sheet 2C_Performance_Summary
Organism	Refseq	Num_Experimental_Origins	OriFinder2_Predictions	OriFinder2_TruePositives	OriFinderArch_Predictions	OriFinderArch_TruePositives
Saccharolobus islandicus M.16.4	NC_012726.1	3	1	1	3	3
Thermococcus kodakarensis KOD1	NC_006624.1	1	1	1	1	1
Thermococcus barophilus MP	NC_014804.1	1	0	0	1	1
Natrinema sp. J7-2 chromosome	NC_018224.1	6	6	4	6	4
Haloferax mediterranei ATCC 33500	NC_017941.1	4	6	3	4	4
Haloferax volcanii DS2	NC_013967.1	3	5	3	5	3
Nitrosopumilus maritimus SCM1	NC_010085.1	1	1	1	1	1
Saccharolobus islandicus REY15A	NC_017276.1	3	1	1	3	3
Haloarcula hispanica ATCC 33960 chromosome I	NC_015948.1	2	4	1	2	2
Haloarcula hispanica ATCC 33960 chromosome II	NC_015943.1	2	3	2	3	2
Pyrococcus horikoshii OT3	NC_000961.1	1	1	1	1	1
Pyrococcus furiosus DSM 3638	NC_003413.1	1	1	1	1	1
Halobacterium sp. NRC-1	NC_002607.1	2	3	2	3	2
Methanothermobacter thermautotrophicus str. Delta H	NC_000916.1	1	2	1	1	1
Sulfolobus acidocaldarius DSM 639	NC_007181.1	3	2	2	3	3
Aeropyrum pernix K1	NC_000854.2	2	1	0	3	2
Saccharolobus solfataricus P2	NC_002754.1	3	2	1	3	3
Sulfurisphaera tokodaii str. 7	NC_003106.2	3	3	2	3	3
Hyperthermus butylicus DSM 5456	NC_008818.1	2	0	0	2	2
Pyrococcus abyssi GE5	NC_000868.1	1	1	1	1	1
Summary	-	45	44	28	50	43
	Ori-Finder 2	Ori-Finder-Arch
Recall	0.622222	0.955556
Precision	0.636364	0.86
